# Deciphering the Genomes of Motility-Deficient Mutants of *Vibrio alginolyticus* 138-2

**DOI:** 10.1101/2023.09.26.559574

**Authors:** Kazuma Uesaka, Keita Inaba, Noriko Nishioka, Seiji Kojima, Michio Homma, Kunio Ihara

## Abstract

The motility of *Vibrio* species plays a pivotal role in their survival and adaptation to diverse environments, and is intricately associated with pathogenicity in both humans and aquatic animals. Numerous mutant strains of *Vibrio alginolyticus* have been generated using UV or EMS mutagenesis to probe flagellar motility using molecular genetic approaches. Identifying these mutations promises to yield valuable insights into motility at the protein structural physiology level. In this study, we conducted an exhaustive analysis of the genomic structures of laboratory *Vibrio* strains that served as reference specimens. This assemblage notably encompassed the progenitor strain *V. alginolyticus* 138-2, alongside two strains displaying deficiencies in the lateral flagella (VIO5 and YM4) and one evincing a deficiency in the polar flagella (YM19). Subsequently, we meticulously ascertained the specific mutation sites within the 18 motility-deficient strains whose parents could be traced back to VIO5 or YM4. The identified mutations were conclusively localized within well-established flagella-related genes, providing a coherent rationale for the phenotypic traits exhibited by each motility-deficient mutant. In addition to these motility-related mutations, an average of 20 additional mutations was detected in each mutant strain. Genomic analysis of many mutants is a highly effective tool for comprehensively identifying genes related to specific phenotypes using forward genetics.

**IMPORTANCE:** Bacteria of the *Vibrio* species rely on their motility for survival, adaptation, and pathogenicity. Identifying specific changes in the genome of non-motile mutants can help understand the genes that regulate flagella and motility in these bacteria. Herin, we sequenced the genome of *Vibrio alginolyticus* 138-2 strain and other motility defective strains and identified most of the mutations to be within genes encoding flagella. Additionally, we also provide a coherent rationale for the motility deficiency in these mutants. We believe that this study could provide a framework for genome sequencing-based methods for studying molecular functions in bacteria.
