## Supplementary Tables for "Deciphering the Genomes of Motility-Deficient Mutants of *Vibrio alginolyticus* 138-2"

### Sheet: Table S1
Supplementary Table 1 Genome features of the Vibrio alginolyticus strains 138-2, VIO5, YM4 and YM19
Vibrio strains	138-2	VIO5	YM4	YM19
Chromosome size (Mb)
chromosome I	3426062	3426062	3425997	3425997
chromosome II	1759333	1759333	1759327	1759327
Avg. G+C (%)
chromosome I	45	45	45	45
chromosome II	44.9	44.9	44.9	44.9
Protein Coding Sequences
chromosome I	3052	3052	3053	3053
chromosome II	1550	1549	1550	1550
Ribosomal RNA operons
chromosome I	34	34	34	34
chromosome II	3	3	3	3
Numbers of tRNA
chromosome I	103	103	103	103
chromosome II	13	13	13	13

### Sheet: Table S2
	Supplementary Table S2 All variation sites of mutats analysed in this study
chromosome	position	mutation	annotation	gene	description	138-2	VIO5	KK148	NMB136	NMB155	NMB75	NMB82	NMB88	NMB91	NMB93	NMB95	NMB98	NMB99	NMB102	NMB103	NMB105	NMB106	NMB111	NMB116	YM19	YM4	YM51
I	8575	C→T	S263N (AGT→AAT)	avtA ←	valine‑‑pyruvate transaminase																		1
I	10270	C→T	V467I (GTC→ATC)	malS ←	alpha‑amylase																		1
I	15777	C→T	L137F (CTT→TTT)	Vag1382_00120 →	UPF0016 family membrane protein														1
I	33251	C→T	P183L (CCA→CTA)	ilvC →	ketol‑acid reductoisomerase (NADP(+))																1
I	33713	C→T	T337I (ACT→ATT)	ilvC →	ketol‑acid reductoisomerase (NADP(+))					1
I	38428	C→T	D183N (GAT→AAT)	Vag1382_00270 ←	MexH family multidrug efflux RND transporter periplasmic adaptor subunit																	1
I	45213	C→T	Q111* (CAG→TAG)	Vag1382_00320 →	peptide ABC transporter ATP‑binding protein				1
I	46524	C→T	H548Y (CAC→TAC)	Vag1382_00320 →	peptide ABC transporter ATP‑binding protein				1
I	135143	C→T	D100N (GAT→AAT)	hslO ←	33 kDa chaperonin		1	1	1	1
I	158718	C→T	intergenic (+52/‑51)	ompR → / → envZ	DNA‑binding response regulator/two‑component sensor histidine kinase																	1
I	160398	C→T	G376S (GGT→AGT)	Vag1382_01350 ←	xanthine permease														1
I	165966	T→A	D328V (GAT→GTT)	Vag1382_01380 ←	bifunctional GTP diphosphokinase/guanosine‑3',5'‑bis(diphosphate) 3'‑diphosphatase						1	1	1	1	1	1	1	1	1	1	1	1	1	1	1	1	1
I	181016	C→T	A89V (GCC→GTC)	Vag1382_01510 →	peptide ABC transporter ATP‑binding protein																	1
I	213963	G→C	Q180E (CAA→GAA)	Vag1382_01870 ←	3‑deoxy‑D‑manno‑octulosonic acid transferase																					1
I	303527	G→A	S216S (AGC→AGT)	Vag1382_02830 ←	peptide ABC transporter permease													1
I	321852	G→A	V172I (GTA→ATA)	thiQ →	thiamine import ATP‑binding protein ThiQ													1
I	340193	G→A	I243I (ATC→ATT)	surA ←	chaperone SurA													1
I	367091	G→A	E529K (GAA→AAA)	glmS →	glutamine‑‑fructose‑6‑phosphate aminotransferase [isomerizing]													1
I	367198	C→T	I564I (ATC→ATT)	glmS →	glutamine‑‑fructose‑6‑phosphate aminotransferase [isomerizing]																	1
I	377059	G→A	R213R (CGC→CGT)	Vag1382_03470 ←	sigma‑54‑dependent Fis family transcriptional regulator													1
I	379676	G→A	intergenic (‑94/+19)	mtlD ← / ← Vag1382_03500	mannitol‑1‑phosphate 5‑dehydrogenase/PTS mannitol transporter subunit IICBA													1
I	391570	C→T	L155L (CTG→CTA)	dnaG ←	DNA primase			1
I	405692	T→C	D2G (GAT→GGT)	Vag1382_03720 ←	phosphate transporter														1
I	415183	Δ11 bp	coding (1193‑1203/1323 nt)	tolC ←	outer membrane channel protein						1	1	1	1	1	1	1	1	1	1	1	1	1	1	1	1	1
I	438843	G→T	intergenic (+630/‑195)	rsmI → / → rsmH	ribosomal RNA small subunit methyltransferase I/ribosomal RNA small subunit methyltransferase H						1	1	1	1	1	1	1	1	1	1	1	1	1	1
I	472806	C→T	E64K (GAA→AAA)	Vag1382_04310 ←	hypothetical protein					1
I	482369	A→G	V1052A (GTA→GCA)	Vag1382_04350 ←	glutamate synthase																1
I	485114	A→C	I137S (ATC→AGC)	Vag1382_04350 ←	glutamate synthase		1	1	1	1
I	505370	G→A	G127S (GGT→AGT)	Vag1382_04530 →	sodium:alanine symporter								1
I	517755	C→T	T341T (ACC→ACT)	lysS →	lysine‑‑tRNA ligase											1
I	557240	C→T	R168H (CGC→CAC)	Vag1382_05010 ←	energy‑dependent translational throttle protein EttA																	1
I	561219	C→T	R335H (CGT→CAT)	Vag1382_05050 ←	bifunctional chorismate mutase/prephenate dehydratase																			1
I	582644	A→C	M256L (ATG→CTG)	phoR →	PAS domain‑containing sensor histidine kinase						1	1	1	1	1	1	1	1	1	1	1	1	1	1	1	1	1
I	589859	C→T	V634V (GTC→GTT)	Vag1382_05230 →	phosphate ABC transporter permease						1	1	1	1	1	1	1	1	1	1	1	1	1	1
I	592588	(TCAT)2→1	coding (720‑723/819 nt)	pstB1 →	phosphate import ATP‑binding protein PstB 1						1	1	1	1	1	1	1	1	1	1	1	1	1	1	1	1	1
I	593503	C→T	Q251Q (CAG→CAA)	Vag1382_05270 ←	polyphosphate kinase 2					1
I	684939	C→T	H50H (CAC→CAT)	Vag1382_06090 →	hypothetical protein																	1
I	706577	C→T	H234H (CAC→CAT)	Vag1382_06230 →	UPF0255 protein																1
I	720807	C→T	P16S (CCG→TCG)	pomB →	flagellar motor protein PomB					1
I	786121	C→A	noncoding (26/77 nt)	Vag1382_t00270 →	tRNA‑Pro														1
I	793976	G→A	S446F (TCC→TTC)	Vag1382_07050 ←	copper‑translocating P‑type ATPase			1
I	807375	Δ1 bp	F81-FS(89 aa)	cheR →	chemotaxis protein methyltransferase CheR						1
I	810839	C→T	S333S (AGC→AGT)	Vag1382_07220 →	flagellar hook protein FlgE																			1
I	818185	C→T	Q62* (CAA→TAA)	flgL →	flagellar hook‑associated protein FlgL															1
I	818587	C→T	Q196* (CAG→TAG)	flgL →	flagellar hook‑associated protein FlgL																			1
I	829660	G→A	E194K (GAG→AAG)	zipA →	cell division protein ZipA											1
I	861245	C→T	N247N (AAC→AAT)	glnS →	glutamine‑‑tRNA ligase																			1
I	903010	G→A	D372N (GAC→AAC)	Vag1382_08080 →	long‑chain‑fatty‑acid‑‑CoA ligase																1
I	911564	G→A	intergenic (‑20/‑184)	folD ← / → Vag1382_t00290	bifunctional protein FolD/tRNA‑Arg																1
I	941516	C→T	S94L (TCG→TTG)	Vag1382_08450 →	sugar transporter									1
I	949576	G→A	T298I (ACT→ATT)	Vag1382_08510 ←	ATPase																1
I	969329	G→A	intergenic (+13/‑114)	menB → / → menC	1,4‑dihydroxy‑2‑naphthoyl‑CoA synthase/o‑succinylbenzoate synthase																1
I	987346	G→A	E361K (GAA→AAA)	Vag1382_08820 →	hypothetical protein																1
I	1017434	G→A	V222V (GTG→GTA)	Vag1382_09110 →	thiamine kinase																1
I	1084435	C→T	intergenic (‑220/+272)	Vag1382_09660 ← / ← purR	DNA transformation protein/HTH‑type transcriptional repressor PurR																	1
I	1086232	C→T	A198A (GCG→GCA)	torD ←	chaperone protein TorD																	1
I	1100955	G→A	R41R (CGC→CGT)	cmoB ←	tRNA U34 carboxymethyltransferase																1
I	1119267	G→A	W107* (TGG→TGA)	Vag1382_09990 →	potassium channel protein																1
I	1124578	G→A	V561M (GTG→ATG)	Vag1382_10040 →	sensor histidine kinase																	1
I	1142272	(T)5→4	coding (754/765 nt)	Vag1382_10170 ←	hypothetical protein zomB									1
I	1142485	G→A	R181* (CGA→TGA)	Vag1382_10170 ←	hypothetical protein zomB												1
I	1146701	G→A	I27I (ATC→ATT)	Vag1382_10200 ←	alanine dehydrogenase												1
I	1150069	C→T	L829L (CTA→TTA)	ftsK →	DNA translocase FtsK																		1
I	1164836	T→A	L196* (TTA→TAA)	Vag1382_10380 →	amine oxidase																	1
I	1171900	G→A	H241H (CAC→CAT)	mnmA ←	tRNA‑specific 2‑thiouridylase MnmA												1
I	1172844	G→A	E12K (GAG→AAG)	Vag1382_10470 →	hypothetical protein																	1
I	1174956	G→T	A16E (GCA→GAA)	Vag1382_10490 ←	DNA‑binding protein						1	1	1	1	1	1	1	1	1	1	1	1	1	1	1	1	1
I	1203307	G→A	I145I (ATC→ATT)	Vag1382_10710 ←	hypothetical protein																	1
I	1209379	G→A	Q33Q (CAG→CAA)	Vag1382_10740 →	hypothetical protein																	1
I	1214796	G→A	A119V (GCC→GTC)	Vag1382_10800 ←	acyl‑CoA thioesterase																	1
I	1228869	G→A	N133N (AAC→AAT)	trpD ←	anthranilate phosphoribosyltransferase																		1
I	1239324	G→A	D312D (GAC→GAT)	Vag1382_11030 ←	DNA polymerase																	1
I	1297441	G→A	intergenic (‑181/+65)	Vag1382_11510 ← / ← Vag1382_11520	hypothetical protein/hypothetical protein				1
I	1339272	G→A	R114R (AGG→AGA)	Vag1382_11910 →	hypothetical protein																1
I	1433758	G→A	A266T (GCG→ACG)	Vag1382_12930 →	hypothetical protein																1
I	1435322	G→A	P247S (CCA→TCA)	Vag1382_12950 ←	3‑oxoacyl‑ACP reductase																1
I	1463855	G→A	D139D (GAC→GAT)	Vag1382_13260 ←	bordetella uptake gene family protein											1
I	1514096	C→A	A255S (GCG→TCG)	Vag1382_13550 ←	amino acid ABC transporter permease			1
I	1610286	G→A	R346C (CGC→TGC)	Vag1382_14490 ←	ABC‑F family ATPase																	1
I	1616497	Δ13 bp	coding (320‑332/699 nt)	Vag1382_14530 →	ABC transporter permease											1
I	1617062	C→T	L46L (CTA→TTA)	Vag1382_14540 →	ABC transporter ATP‑binding protein			1
I	1686319	T→G	E137D (GAA→GAC)	Vag1382_15140 ←	hypothetical protein			1
I	1697747	G→A	T175I (ACC→ATC)	Vag1382_15240 ←	SM‑20			1
I	1735041	(T)5→4	intergenic (‑142/‑297)	Vag1382_15550 ← / → Vag1382_15560	cyclic nucleotide‑binding protein/glycine betaine/L‑proline ABC transporter ATP‑binding protein				1
I	1737665	G→A	A18T (GCA→ACA)	proX →	glycine betaine ABC transporter substrate‑binding protein					1
I	1773590	G→A	T149I (ACT→ATT)	Vag1382_15910 ←	hypothetical protein				1
I	1787856	(ACCAA)5→6	coding (1355/1830 nt)	Vag1382_16050 →	hypothetical protein						1	1	1	1	1	1	1	1	1	1	1	1	1	1	1	1	1
I	1858430	(A)6→5	coding (609/675 nt)	Vag1382_16650 →	transcription regulator									1	1		1	1	1	1	1	1	1	1
I	1885712	(TGTTTT)2→1	intergenic (‑206/‑323)	ihfA ← / → Vag1382_16940	integration host factor subunit alpha/membrane protein						1	1	1	1	1	1	1	1	1	1	1	1	1	1	1	1	1
I	1969947	G→A	Y658Y (TAC→TAT)	Vag1382_17620 ←	acyl‑CoA dehydrogenase																		1
I	1998444	C→T	intergenic (‑534/‑216)	Vag1382_17830 ← / → ushA	GNAT family N‑acetyltransferase/bifunctional metallophosphatase/5'‑nucleotidase														1
I	2008373	C→T	R336* (CGA→TGA)	Vag1382_17920 →	anaerobic nitric oxide reductase transcription regulator			1
I	2044442	C→T	T245I (ACA→ATA)	Vag1382_18230 →	ABC transporter permease							1
I	2065000	Δ57 bp	coding (668‑724/1272 nt)	Vag1382_18450 ←	membrane protein						1	1	1	1	1	1	1	1	1	1	1	1	1	1	1	1	1
I	2072073	G→A	A204V (GCG→GTG)	Vag1382_18520 ←	suppressor for copper‑sensitivity B				1
I	2104093	G→A	P352S (CCT→TCT)	Vag1382_18780 ←	transcriptional regulator			1
I	2112125	G→A	N412N (AAC→AAT)	Vag1382_18860 ←	PTS glucose transporter subunit IIBC																		1
I	2123609	G→A	P44L (CCA→CTA)	plsX ←	phosphate acyltransferase																	1
I	2126431	Δ7 bp	intergenic (‑228/‑406)	rluC ← / → rne	ribosomal large subunit pseudouridine synthase C/ribonuclease E						1	1	1	1	1	1	1	1	1	1	1	1	1	1
I	2146151	G→A	R311H (CGT→CAT)	dusC →	tRNA‑dihydrouridine(16) synthase																		1
I	2202612	T→G	S5A (TCT→GCT)	Vag1382_19680 →	UPF0352 protein			1
I	2218825	A→G	intergenic (‑142/‑196)	msrB ← / → Vag1382_19820	peptide methionine sulfoxide reductase MsrB/glyceraldehyde‑3‑phosphate dehydrogenase															1
I	2231706	G→A	G2S (GGT→AGT)	Vag1382_19940 →	membrane protein																	1
I	2249849	G→A	S103L (TCA→TTA)	truA ←	tRNA pseudouridine synthase A																	1
I	2289413	(GCTCTG)9→10	coding (131/1053 nt)	Vag1382_20480 ←	chemotaxis protein CheW					1	1	1	1	1	1	1	1	1	1	1	1	1	1	1	1	1	1
I	2291638	C→T	G687D (GGT→GAT)	cheA ←	chemotaxis protein CheA							1
I	2292164	C→T	G512R (GGA→AGA)	cheA ←	chemotaxis protein CheA																1
I	2294759	C→A	G64C (GGC→TGC)	Vag1382_20530 ←	response regulator CheY										1
I	2294778	C→T	W57* (TGG→TGA)	Vag1382_20530 ←	response regulator CheY				1
I	2296086	C→T	D171N (GAT→AAT)	flhG ←	site‑determining protein FlhG																		1
I	2296272	G→A	Q109* (CAG→TAG)	flhG ←	site‑determining protein FlhG			1
I	2299407	G→A	Q295* (CAG→TAG)	flhA ←	flagellar biosynthesis protein FlhA																				1
I	2305066	G→A	F136F (TTC→TTT)	Vag1382_20640 ←	flagellar motor switch protein FliM																	1
I	2305122	C→T	E118K (GAG→AAG)	Vag1382_20640 ←	flagellar motor switch protein FliM								1
I	2305182	G→A	P98S (CCA→TCA)	Vag1382_20640 ←	flagellar motor switch protein FliM																	1
I	2305245	C→T	E77K (GAA→AAA)	Vag1382_20640 ←	flagellar motor switch protein FliM											1
I	2305323	G→A	P51S (CCG→TCG)	Vag1382_20640 ←	flagellar motor switch protein FliM														1
I	2305328	C→G	R49P (CGA→CCA)	Vag1382_20640 ←	flagellar motor switch protein FliM														1
I	2305331	C→T	G48D (GGT→GAT)	Vag1382_20640 ←	flagellar motor switch protein FliM													1
I	2305449	C→T	E9K (GAA→AAA)	Vag1382_20640 ←	flagellar motor switch protein FliM					1
I	2310588	C→T	A41A (GCG→GCA)	fliH ←	flagellar assembly protein FliH				1
I	2321413	C→T	R73H (CGT→CAT)	flaG ←	protein FlaG				1
I	2324038	C→T	G80S (GGT→AGT)	flaB ←	flagellin B				1
I	2351223	G→A	A468T (GCA→ACA)	Vag1382_21100 →	sulfate permease																	1
I	2367339	C→T	S136N (AGC→AAC)	Vag1382_21260 ←	DNA‑directed DNA polymerase				1
I	2386314	C→T	H720H (CAC→CAT)	glnD →	bifunctional uridylyltransferase/uridylyl‑removing enzyme														1
I	2405425	C→T	V273V (GTG→GTA)	Vag1382_21650 ←	sodium‑dependent transporter							1
I	2429053	G→A	D149D (GAC→GAT)	Vag1382_21880 ←	ATP‑dependent protease																	1
I	2462533	C→T	intergenic (+78/‑82)	glpK → / → Vag1382_22150	glycerol kinase/DeoR/GlpR family transcriptional regulator				1
I	2477811	C→T	D192N (GAC→AAC)	Vag1382_22280 ←	UDP‑glucose 4‑epimerase				1
I	2490331	G→A	F126F (TTC→TTT)	Vag1382_22370 ←	pilus assembly protein TadC																			1
I	2491676	C→T	D2N (GAT→AAT)	Vag1382_22380 ←	pilus assembly protein TadB											1
I	2501870	C→T	Q125* (CAA→TAA)	Vag1382_22500 →	AraC family transcriptional regulator											1
I	2569200	G→A	E85E (GAG→GAA)	Vag1382_23200 →	hypothetical protein																1
I	2585439	T→G	Q73H (CAA→CAC)	Vag1382_23340 ←	hypothetical protein						1	1	1	1	1	1	1	1	1	1	1	1	1	1	1	1	1
I	2599883	G→A	P40S (CCT→TCT)	Vag1382_23520 ←	hypothetical protein											1
I	2603925	A→T	A35A (GCT→GCA)	Vag1382_23540 ←	hypothetical protein														1
I	2647066	Δ6 bp	coding (846‑851/2037 nt)	ftsH ←	ATP‑dependent zinc metalloprotease FtsH						1	1	1	1	1	1	1	1	1	1	1	1	1	1
I	2674006	G→A	M119I (ATG→ATA)	Vag1382_24130 →	peptide ABC transporter ATP‑binding protein			1
I	2677716	G→A	E79K (GAG→AAG)	Vag1382_24160 →	N‑acetylglucosamine kinase											1
I	2701438	+TA	coding (594/717 nt)	sfsA →	sugar fermentation stimulation protein						1	1	1	1	1	1	1	1	1	1	1	1	1	1	1	1	1
I	2849190	C→T	M12I (ATG→ATA)	Vag1382_25600 ←	PTS sugar transporter subunit IIB													1
I	2906779	+T	coding (52/1470 nt)	Vag1382_26230 →	RNA polymerase sigma‑54 factor (RpoN)																						1
I	2945950	A→G	L25S (TTA→TCA)	Vag1382_26550 ←	MSHA biogenesis protein MshM			1
I	2948638	C→T	A24T (GCG→ACG)	Vag1382_26580 ←	MSHA biogenesis protein MshJ																	1
I	2952458	C→T	intergenic (‑288/+43)	Vag1382_26600 ← / ← Vag1382_26610	RNase E specificity factor CsrD/maturase																	1
I	2994806	G→T	N433K (AAC→AAA)	glpB ←	anaerobic glycerol‑3‑phosphate dehydrogenase subunit B					1
I	3043502	G→A	G733D (GGT→GAT)	ppc →	phosphoenolpyruvate carboxylase				1
I	3044409	G→T	A16S (GCA→TCA)	Vag1382_27340 →	transcriptional regulator																1
I	3092546	A→G	I44T (ATC→ACC)	hflC ←	protein HflC					1
I	3153504	C→T	A601T (GCC→ACC)	Vag1382_28340 ←	sensor histidine kinase																	1
I	3165796	G→A	G127D (GGC→GAC)	dusB →	tRNA‑dihydrouridine synthase B									1
I	3204405	C→T	S1251N (AGC→AAC)	rpoB ←	DNA‑directed RNA polymerase subunit beta						1	1	1	1	1	1	1	1	1	1	1	1	1	1	1	1	1
I	3206619	T→A	Q513L (CAG→CTG)	rpoB ←	DNA‑directed RNA polymerase subunit beta		1	1	1	1
I	3207219	G→A	A313V (GCT→GTT)	rpoB ←	DNA‑directed RNA polymerase subunit beta				1
I	3230285	G→A	intergenic (‑301/‑257)	Vag1382_r00280 ← / → Vag1382_28770	16S ribosomal RNA/RNA‑binding protein													1
I	3281680	C→A	P225Q (CCG→CAG)	Vag1382_29290 →	heme biosynthesis operon protein HemX																1
I	3318325	C→T	A206T (GCG→ACG)	thiG ←	thiazole synthase																			1
I	3320871	C→T	D182N (GAT→AAT)	thiE ←	thiamine phosphate synthase																	1
I	3338803	C→T	V173M (GTG→ATG)	Vag1382_29730 ←	DNA protecting protein DprA																	1
I	3339019	G→A	P101S (CCG→TCG)	Vag1382_29730 ←	DNA protecting protein DprA				1
I	3353577	C→T	A44T (GCG→ACG)	Vag1382_29890 ←	acyltransferase					1
I	3364002	C→T	R38R (AGG→AGA)	Vag1382_29970 ←	LysR family transcriptional regulator								1
I	3372619	C→T	V153I (GTT→ATT)	atpA ←	ATP synthase subunit alpha			1
I	3394671	G→A	A133V (GCT→GTT)	Vag1382_30280 ←	hypothetical protein								1
I	3402455	G→A	A650A (GCG→GCA)	Vag1382_30340 →	hypothetical protein													1
I	3405906	(GCCGAA)12→13	coding (264/2388 nt)	Vag1382_30350 →	hypothetical protein						1	1	1	1	1	1	1	1	1	1	1	1	1	1
II	5498	C→T	intergenic (+227/‑55)	Vag1382_30560 → / → Vag1382_30570	hypothetical protein/GTP cyclohydrolase‑2												1
II	20602	G→A	R431C (CGC→TGC)	Vag1382_30720 ←	methyl‑accepting chemotaxis protein				1
II	52488	G→A	H317Y (CAC→TAC)	Vag1382_31040 ←	pseudouridine synthase													1
II	55548	G→A	V130M (GTG→ATG)	Vag1382_31070 →	LysR family transcriptional regulator													1
II	76505	G→A	R361H (CGC→CAC)	Vag1382_31280 →	MBL fold metallo‑hydrolase				1									1			1
II	99380	C→T	R138Q (CGG→CAG)	Vag1382_31520 ←	N‑acetyltransferase			1														1
II	103885	C→T	A483V (GCG→GTG)	Vag1382_31560 →	trimethylamine N‑oxide reductase I catalytic subunit				1
II	105579	G→A	P26S (CCT→TCT)	Vag1382_31570 ←	phosphatidylglycerophosphatase B														1
II	110920	C→T	T162T (ACG→ACA)	Vag1382_31640 ←	hydroxymethylpyrimidine/phosphomethylpyrimidine kinase											1
II	122794	G→A	A131T (GCT→ACT)	Vag1382_31690 →	hypothetical protein													1
II	144865	C→T	P77L (CCT→CTT)	Vag1382_31940 →	ABC transporter substrate‑binding protein											1
II	148048	C→T	W318* (TGG→TGA)	Vag1382_31960 ←	oligopeptidase B																			1
II	186283	C→T	A237T (GCC→ACC)	Vag1382_32240 ←	hypothetical protein				1
II	186761	C→T	T77T (ACG→ACA)	Vag1382_32240 ←	hypothetical protein				1
II	198707	G→A	A59T (GCA→ACA)	Vag1382_32340 →	hypothetical protein													1
II	203987	C→T	A707V (GCA→GTA)	Vag1382_32380 →	hypothetical protein											1
II	210625	C→T	A117T (GCA→ACA)	Vag1382_32460 ←	hypothetical protein											1					1
II	224928	G→A	T18M (ACG→ATG)	phnW ←	2‑aminoethylphosphonate‑‑pyruvate transaminase				1
II	240464	A→G	I53I (ATT→ATC)	Vag1382_32720 ←	LysR family transcriptional regulator											1
II	243304	C→T	Q363Q (CAG→CAA)	Vag1382_32750 ←	L‑serine ammonia‑lyase																1
II	255362	G→A	G53S (GGC→AGC)	flgI2 →	flagellar P‑ring protein 2 FlgI						1	1	1	1	1	1	1	1	1	1	1	1	1	1		1
II	256519	T→C	V61A (GTT→GCT)	Vag1382_32920 →	flagellar protein FlgJ						1	1	1	1	1	1	1	1	1	1	1	1	1	1
II	268588	C→T	I94I (ATC→ATT)	groS2 →	10 kDa chaperonin 2																	1
II	273907	C→T	A73T (GCG→ACG)	Vag1382_33090 ←	hypothetical protein							1
II	276710	C→T	T253M (ACG→ATG)	eutB →	ethanolamine ammonia lyase large subunit							1
II	279178	C→T	R309C (CGC→TGC)	eutP →	ethanolamine permease																	1
II	282224	G→A	L402L (CTA→TTA)	Vag1382_33160 ←	alpha‑1 2‑mannosidase			1
II	322037	C→T	G152S (GGT→AGT)	Vag1382_33500 ←	MFS transporter																	1
II	344824	C→T	T330I (ACA→ATA)	Vag1382_33710 →	beta‑mannosidase																	1
II	344834	C→T	R333R (CGC→CGT)	Vag1382_33710 →	beta‑mannosidase																	1
II	347751	C→T	A180T (GCT→ACT)	Vag1382_33730 ←	outer membrane protein																	1
II	363171	C→T	E111K (GAA→AAA)	purA ←	adenylosuccinate synthetase														1
II	363177	C→T	A109T (GCA→ACA)	purA ←	adenylosuccinate synthetase																	1
II	370058	C→T	R149H (CGT→CAT)	Vag1382_33920 ←	aspartate aminotransferase family protein																	1
II	390684	C→T	intergenic (+85/+21)	Vag1382_34100 → / ← rhlE	hypothetical protein/ATP‑dependent RNA helicase RhlE														1
II	403649	C→T	G125G (GGC→GGT)	Vag1382_34240 →	beta‑ketoacyl‑ACP reductase																	1
II	419369	C→T	V82I (GTC→ATC)	Vag1382_34390 ←	hypothetical protein														1
II	423695	G→A	C22C (TGC→TGT)	Vag1382_34450 ←	patatin family protein			1
II	424425	G→A	P21L (CCA→CTA)	Vag1382_34470 ←	hypothetical protein			1
II	430507	C→T	D104N (GAC→AAC)	Vag1382_34530 ←	sensor histidine kinase														1
II	455224	C→T	S182F (TCT→TTT)	Vag1382_34780 →	GntR family transcriptional regulator																			1
II	463895	C→T	L254L (CTC→CTT)	Vag1382_34860 →	hybrid sensor histidine kinase/response regulator																	1
II	471285	C→T	A228V (GCG→GTG)	luxQ →	autoinducer 2 sensor kinase/phosphatase LuxQ																	1
II	484013	C→T	A186V (GCT→GTT)	secF →	protein‑export membrane protein SecF																			1
II	513122	(AAAAAT)3→2	intergenic (+160/‑50)	Vag1382_35310 → / → Vag1382_35320	MFS transporter/methyl‑accepting chemotaxis protein						1	1	1	1	1	1	1	1	1	1	1	1	1	1	1	1	1
II	515260	C→T	G538D (GGT→GAT)	tkt2 ←	transketolase 2																	1
II	527411	C→T	V193I (GTC→ATC)	Vag1382_35420 ←	molybdopterin‑synthase adenylyltransferase MoeB																	1
II	559828	C→T	R22C (CGC→TGC)	Vag1382_35620 →	lipoprotein																			1
II	564440	C→T	A1200A (GCC→GCT)	Vag1382_35630 →	hypothetical protein																	1
II	573010	C→T	S666L (TCA→TTA)	Vag1382_35670 →	type VI secretion protein VgrG																	1
II	580505	C→T	L467F (CTT→TTT)	Vag1382_35730 →	type VI secretion‑associated protein																	1
II	627466	C→T	Y260Y (TAC→TAT)	Vag1382_36140 →	branched‑chain amino acid ABC transporter substrate‑binding protein													1
II	669966	A→G	Q247Q (CAA→CAG)	Vag1382_36490 →	GGDEF domain‑containing protein																1
II	692085	C→T	A117V (GCC→GTC)	Vag1382_36670 →	hypothetical protein					1
II	712954	+T	coding (564/951 nt)	Vag1382_36880 →	iron(III) ABC transporter permease																			1
II	751465	C→T	R205C (CGT→TGT)	Vag1382_37080 →	arylsulfatase				1
II	769496	C→A	G178V (GGA→GTA)	Vag1382_37250 ←	Zn‑dependent protease									1	1	1	1	1	1	1	1	1	1	1
II	798594	C→T	P356S (CCT→TCT)	Vag1382_37500 →	aldehyde dehydrogenase					1
II	951451	C→T	L169L (CTG→TTG)	Vag1382_39030 →	hydrolase				1
II	963770	G→A	A281V (GCT→GTT)	Vag1382_39140 ←	oxidoreductase alpha (molybdopterin) subunit					1
II	1012214	T→A	T144T (ACT→ACA)	alr2 →	alanine racemase 2						1	1	1	1	1	1	1	1	1	1	1	1	1	1
II	1059819	C→T	S154N (AGT→AAT)	Vag1382_39900 ←	FHA domain‑containing protein											1
II	1146312	C→T	R356H (CGT→CAT)	Vag1382_40630 ←	acyl‑CoA dehydrogenase																	1
II	1156932	C→T	intergenic (‑32/+180)	Vag1382_40720 ← / ← Vag1382_40730	permease/FAD‑binding oxidoreductase																	1
II	1158941	C→T	A407T (GCG→ACG)	Vag1382_40730 ←	FAD‑binding oxidoreductase																	1
II	1171882	C→T	E35E (GAG→GAA)	ackA2 ←	acetate kinase 2														1
II	1194238	G→A	P63L (CCT→CTT)	Vag1382_41000 ←	GTPase														1
II	1214563	A→G	D8G (GAC→GGC)	Vag1382_41170 →	hypothetical protein																	1
II	1246777	C→T	S175S (TCC→TCT)	Vag1382_41510 →	hypothetical protein																	1
II	1247812	A→C	I181S (ATC→AGC)	cyoE1 ←	protoheme IX farnesyltransferase 1					1
II	1292447	C→T	D85N (GAT→AAT)	Vag1382_41980 ←	AraC family transcriptional regulator																			1
II	1368277	G→A	K239K (AAG→AAA)	pyrC →	dihydroorotase																1
II	1376578	C→T	A346A (GCG→GCA)	malE ←	maltose ABC transporter substrate‑binding protein MalE																	1
II	1383775	C→T	A256V (GCA→GTA)	Vag1382_42830 →	hypothetical protein																	1
II	1398850	C→T	G225R (GGG→AGG)	Vag1382_42970 ←	PTS fructose transporter subunit IIA			1
II	1414303	G→A	A325V (GCT→GTT)	Vag1382_43100 ←	aldehyde dehydrogenase																1
II	1479177	C→T	intergenic (+268/‑70)	Vag1382_43590 → / → Vag1382_43600	MFP transporter/UPF0397 protein																	1
II	1533137	T→G	H167P (CAT→CCT)	Vag1382_44090 ←	sigma‑54‑dependent Fis family transcriptional regulator LafK						1	1	1	1	1	1	1	1	1	1	1	1	1	1
II	1534464	C→T	W64* (TGG→TGA)	Vag1382_44100 ←	sodium‑type flagellar protein MotY		1	1	100%	1
II	1539512	(G)7→8	coding (295/2091 nt)	Vag1382_44170 →	flagellar biosynthesis protein FlhA																						1
II	1601478	C→T	S161L (TCA→TTA)	Vag1382_44790 →	hypothetical protein				1
II	1602415	C→T	intergenic (+153/‑250)	Vag1382_44790 → / → Vag1382_44800	hypothetical protein/proton/glutamate symporter				1
II	1621673	C→T	H688H (CAC→CAT)	malT →	HTH‑type transcriptional regulator MalT				1
II	1629018	C→T	Q89Q (CAG→CAA)	pdxY ←	pyridoxal kinase PdxY			1
II	1633092	C→T	S61S (TCG→TCA)	Vag1382_45010 ←	ornithine decarboxylase SpeF				1
II	1653212	C→T	V53V (GTC→GTT)	Vag1382_45150 →	hypothetical protein																			1
II	1674304	C→T	T222I (ACC→ATC)	Vag1382_45270 →	vibrioferrin biosynthesis protein PvsB																			1

### Sheet: Table S3
			Supplementary Table S3 Strains used in this study and total number of mutations, and putative responsible mutation for motility deficient phenotype
	Strain name	Parent strain	Motility phenotype	Mutagen	Original reference		Total Number of mutations		chromosome	position	mutation	annotation		annotation
	138-2	Natural isolates	Pof+, Laf+			Aiso、Tokuda, Unemoto
	VIO5	VIK4	Pof+, Laf-	EMS	Okunishi et al.	J Bacteriol. 1996 Apr; 178(8): 2409–2415. doi: 10.1128/jb.178.8.2409-2415.1996	4		Chr.II	1534464	C→T	W64* (TGG→TGA)	MotY ←	sodium‑type flagellar protein MotY
	YM4	138-2	Pof+, Laf-	UV	Kawagishi et al.	J Bacteriol. 1995 Sep; 177(17): 5158–5160. doi: 10.1128/jb.177.17.5158-5160.1995	14		Chr.II	255362	G→A	G53S (GGC→AGC)	flgI2 →	flagellar P‑ring protein 2 FlgI
	YM19	YM18	Pof-, Laf+	UV	Kawagishi et al.	J Bacteriol. 1995 Sep; 177(17): 5158–5160. doi: 10.1128/jb.177.17.5158-5160.1996	13		Chr.I	2299407	G→A	Q295* (CAG→TAG)	flhA ←	flagellar biosynthesis protein FlhA
	YM51	YM5	Pof+, Laf-	UV	Nishioka et al.	J Biochem. 1998 Jun;123(6):1169-73. doi: 10.1093/oxfordjournals.jbchem.a022057	15		Chr.II	1539512	(G)7→8	G98-FS	flhA2→	flagellar biosynthesis protein FlhA
									Chr.I	2906779	+T	Q18-FS	rpoN →	RNA polymerase sigma‑54 factor
	KK148	NMB201	Pofm, Laf-, MpaR	EMS	Kusumoto et al.	J Biochem. 2006 Jan;139(1):113-21. doi: 10.1093/jb/mvj010	23		Chr.I	2296272	G→A	Q109* (CAG→TAG)	flhG ←	site‑determining protein FlhG
	NMB75	YM4	Pof-, Laf-	EMS	Homma et al.	Microbiology 1996 Oct;142 ( Pt 10):2777-83. doi: 10.1099/13500872-142-10-2777	23		Chr.I	807375	Δ1 bp	F82-FS	cheR →	chemotaxis protein methyltransferase CheR
	NMB82	YM4	Pof-, Laf-	EMS	Homma et al.	Microbiology 1996 Oct;142 ( Pt 10):2777-83. doi: 10.1099/13500872-142-10-2778	27		Chr.I	2291638	C→T	G687D (GGT→GAT)	cheA ←	chemotaxis protein CheA
	NMB88	YM4	Pof-, Laf-	EMS	Homma et al.	Microbiology 1996 Oct;142 ( Pt 10):2777-83. doi: 10.1099/13500872-142-10-2779	26		Chr.I	2305122	C→T	E118K (GAG→AAG)	fliM ←	flagellar motor switch protein FliM
	NMB91	YM4	Pof-, Laf-	EMS	Homma et al.	Microbiology 1996 Oct;142 ( Pt 10):2777-83. doi: 10.1099/13500872-142-10-2780	27		Chr.I	1142272	(T)5→4	K252-FS	zomB ←	flagellar motor control protein ZomB
	NMB93	YM4	Pof-, Laf-	EMS	Homma et al.	Microbiology 1996 Oct;142 ( Pt 10):2777-83. doi: 10.1099/13500872-142-10-2781	25		Chr.I	2294759	C→A	G64C (GGC→TGC)	cheY ←	response regulator CheY
	NMB95	YM4	Pof-, Laf-	EMS	Homma et al.	Microbiology 1996 Oct;142 ( Pt 10):2777-83. doi: 10.1099/13500872-142-10-2782	38		Chr.I	2305245	C→T	E77K (GAA→AAA)	fliM ←	flagellar motor switch protein FliM
	NMB98	YM4	Pof-, Laf-	EMS	Homma et al.	Microbiology 1996 Oct;142 ( Pt 10):2777-83. doi: 10.1099/13500872-142-10-2783	28		Chr.I	1142485	G→A	R181* (CGA→TGA)	zomB ←	flagellar motor control protein ZOMB
	NMB99	YM4	Pof-, Laf-	EMS	Homma et al.	Microbiology 1996 Oct;142 ( Pt 10):2777-83. doi: 10.1099/13500872-142-10-2784	40		Chr.I	2305331	C→T	G48D (GGT→GAT)	fliM ←	flagellar motor switch protein FliM
	NMB102	YM4	Pof-, Laf-	EMS	Homma et al.	Microbiology 1996 Oct;142 ( Pt 10):2777-83. doi: 10.1099/13500872-142-10-2785	40		Chr.I	2305323	G→A	P51S (CCG→TCG)	fliM ←	flagellar motor switch protein FliM
									Chr.I	2305328	C→G	R49P (CGA→CCA)	fliM ←	flagellar motor switch protein FliM
	NMB103	YM4	Pof-, Laf-	EMS	Homma et al. Nishioka et al.		26		Chr.I	818185	C→T	Q62* (CAA→TAA)	flgL →	flagellar hook‑associated protein FlgL
	NMB105	YM4	Pof-, Laf-	EMS	Homma et al.		46		Chr.I	2292164	C→T	G512R (GGA→AGA)	cheA ←	chemotaxis protein CheA
	NMB106	YM4	Pof-, Laf-	EMS	Homma et al.		76		Chr.I	2305182	G→A	P98S (CCA→TCA)	fliM←	flagellar motor switch protein FliM
	NMB111	YM4	Pof-, Laf-	EMS	Homma et al.		32		Chr.I	2296086	C→T	D171N (GAT→AAT)	flhG ←	site‑determining protein FlhG
	NMB116	YM4	Pof-, Laf-	EMS	Homma et al. Nishioka et al.		38		Chr.I	818587	C→T	Q196* (CAG→TAG)	flgL →	flagellar hook‑associated protein FlgL
	NMB136	VIO5	Pof-, Laf-	EMS	Kojima et al.	J Mol Biol 1997 Jan 24;265(3):310-8. doi: 10.1006/jmbi.1996.0732.	31		Chr.I	2294778	C→T	W57* (TGG→TGA)	cheY ←	response regulator CheY
									Chr.I	2321413	C→T	R73H (CGT→CAT)	flaG ←	protein FlaG
									Chr.I	2324038	C→T	G80S (GGT→AGT)	flaB ←	flagellin B
	NMB155	VIO5	Pof-(Multi-Pof), Laf-, MpaR	EMS	Yorimitsu et al.	J Bacteriol. 1999 Aug;181(16):5103-6. doi: 10.1128/JB.181.16.5103-5106.1999	18		Chr.I	720807	C→T	P16S (CCG→TCG)	pomB →	flagellar motor protein PomB phenamil resitance
									Chr.I	2305449	C→T	E9K (GAA→AAA)	fliM ←	flagellar motor switch protein FliM

### Sheet: Table S4
Supplementary Table S4 Primers used in this study
PrimerName	Sequence(5'->3')
contig-1L	CTATTACACAACGCAACAACAAGTG
contig-1R	AATAATGCTTGGTAGTGCGTCA
contig-2L	AGACAACTGCTCCAGAAAGAAAATC
contig-2R	GTGGTCGTGTTTTCCTGTTTCT
contig-3L	CATACATCACCTCCCCTTTACTCTC
contig-3R	CTTCAGGCACTTTATCGTTTTCAG
contig-4L	TAAGCCAAACGACACTTTCTGTAG
contig-4R	GACAGCAAGAGATAGAGCCAATACT
contig-5L	GTTACTTTACCCTCTGAATGCTCCT
contig-5R	CCTACGCTGTTGTCTCTTATTGG
contig-6L	GGTATTTCGGGTCAGTTTTCTGT
contig-6R	ATTGAGCCAGTCGGTAAGTAGTC
contig-7L	CGTTGTAGGATGTTGGTAGATTCAT
contig-7R	AGTGCCTATTGAGTTGCTTGAGTT
contig-8L	GTCTGTAAGTGAAGATGGCAAGTTA
contig-8R	GAAGAAGAGTTTTGGGTAGGGTTAG
contig-9L	TAAGGCGGAGTTAGTGTGTGAA
contig-9R	GCCATAACGAATAAAGAAGTCCAG
contig-10L	TGTAAAAGGCAAACTGTGTAGTGAG
contig-10R	AGAAGTGAGGTTCCGTTGTGA
contig-11L	GGATTCGTGTGATGTTGCTAAA
contig-11R	ATAAACACCAATACGGCGAAAG
contig-12L	GTAAAGAGGACCAAGGAAAGGATAC
contig-12R	ACTGGACTACCGACATAAAGATAACC
contig-13L	ATAAATGCCAAGACCTACAGCAAC
contig-13R	ACGATGTAGACTCAAGCGAGATG
contig-14L	GAGAAAAAGATGGAAGAGAACAACC
contig-14R	GTTCGTTGTGAAGCAGGTAAAA
contig-15L	GCAAAGTAAAACAAGACACACACCT
contig-15R	AGGATACGGAAGAGGGAAGTAAGT
contig-16L	GGTAAGCCCTCAAGAAACAAAATAC
contig-16R	TCTGGGCTGTATTTATTAGGCTTG
contig-17L	GAGATTGCTAAGGATGATTGAAGG
contig-17R	CGCAGAATAAAACCAACCCTATCTA
contig-18L	GGACTGACAACACCAAAAAGC
contig-18R	GTAGGTTTCGTTTTTGCTCTTCTTC
contig-19L	GCTGCTTTACCTTTAGTCGTTGTT
contig-19R	CCAGAAATGAAAGTAACACCACAC
contig-20L	GAGTGAAGTAATGGATGTGGTTAGC
contig-20R	GCTATTACGCCCGACACTTTAG
contig-21L	GTTTTGGTGATTGTTTCGTGTG
contig-21R	GGGAATGTCAGAGGAAGAAACTC
contig-22L	CGATTGTTAGTGAAGTTGGCTCT
contig-22R	GTTCACGCATTTCTTACTTCTTCG
contig-23L	CTTACGACCTACATCCCTTTTCAAT
contig-23R	GCCTACTGATAGAACAAGCATAACA
contig-24L	GAAAAATAACCCGCCTAAAAGC
contig-24R	GGGTCTCTTTTATCCTTGGTTTAGT
contig-25L	TGTTGAAAGCCCGCATTGTG
contig-25R	TGCAAGAGGAAAAACGCAGC
contig-26L	CCTAAAGCTTTGATTTGAAGTTGAT
contig-26R	GGCAAGACAAGTCGCTAGCTTGAAT
contig-27L	AAGATAACCAACTGCTACCCAACTA
contig-27R	ACGCTTGGCATTTTTCATTC
contig-175L1	AGAGCTTGGCTTTCAGTGCT
contig-175L2	AAAGAGCTTGGCTTTCAGTGC
contig-175R1	CGCACCTCGCTTAAGTGCTA
contig-175R2	AGCACTGAAAGCCAAGCTCT
YM4_1L	ATTTAAGAGAAGTCCATCACCCTACC
YM4_1R	AAGAGATCGCATTTTTACAGCTAGTG
YM4_2L	TAAGTCTTGTACCTGAGCATCAGTAC
YM4_2R	TTCTTGATGTACCAACAAATGTCAGG
YM4_3L	TACCCGATGGTTCTCTTTTAAAAACG
YM4_3R	TCGGGTATAACACTACTTCTCTTTCC
YM4_4L	AGAATCCATTAGTGAAGGCTTTTTGG
YM4_4R	ATGGTTGTTGTGGGATCTAAAAACTC
YM4_5L	AAACGATGGCTAATACCGCATAATAG
YM4_5R	TTACCACTCCTTTTGAGATTGTTGTG
YM4_6L	ATGTAAAAGGCAAACTGTGTAGTGAG
YM4_6R	ACGAACTTGCTGTGTAATAAGCTTAG
YM4_7L	ACACCACGAGACATATTAAATTGCTC
YM4_7R	TGGTAAAGACATTCAACCACGTAAAG
YM4_8L	AATGCTTAGCAGAGATAAGAAATGCC
YM4_8R	TTGTTTCGGTAATTTTGGTACTACCG
YM4_9L	ACAAGGGTTTAAGCGAAGTTGATAAG
YM4_9R	TCTCCCCCGAAAATAACATAACCTAG
YM4_10L	TATGTCGATGCTGCTATTTGAATTCC
YM4_10R	ATTGCCGGAGAAAATCAAAGAGTATC
YM4_11L	TGTAGAAATAACGTGCTCTTTTGACC
YM4_11R	ACACTGCCATCTTGAATATTAGTTCG
YM4_12L	TTAGAGGTAGGAATGCCAATACTCAG
YM4_12R	TACTGCATAGACCTGTCCATATTCAG
YM4_13L	TACCCCTAGCTAATCTGTCGTAAAAG
YM4_13R	TTATGCGAAACTCACTGATAAGTTCG
YM4_14L	TCGGAGCACTTAGTTATAACGACTAG
YM4_14R	ATGCAAAAGAAGAACTGATCGAGATC
YM4_15L	AATTGCTTTTCGGCAGATAAACATTG
YM4_15R	AACCAAAGACTCTACGAAAGCATTAC
YM4_16L	TCAAGTCCATCGCTTCTATTCAATTG
YM4_16R	AAAAGACGAGGCGATGATGTATAAAG
YM4_17L	TCGAGCTTTCACTTTCGATTATCTTG
YM4_17R	AACTAAGTGACAAAGGTGTTTGGAAG
YM4_18L	ATCATGTTCTCATCTGCGACATAAAC
YM4_18R	AAAACTGGCACTACAGATACCAAAAG
YM4_19L	TTTATCGTTACTCATGTCAGCATTCG
YM4_19R	ACTGAACATTGACCCTACATGTGTAG
YM19_2R	TAAAGTACTTTCAGTCGTGAGGAAGG

### Sheet: Table S5
Supplementary Table S5 Order of contigs (NODEs) and annotation of repeat contigs
Chr I	contig name	size	PCR fragment	repeat gene (contig name)		contig	putative coding gene(s)	copy number
	NODE_4	510848				NODE_31	IS3 family transposase	6
			2.7 kbp	NODE_31		NODE_32	IS110 family transposase	2
	NODE_20	27651				NODE_33	elongation facto Tu	2
			8.0 kbp	rRNA_contigs		NODE_38	hypothetical protein	2
	NODE_8	246946				NODE_42	IS5 family transposase	2
			2.5 kbp	NODE_51		NODE_51	flagellin_N	2
	NODE_10	172834				NODE_55	ferrichrome-binding protein	2
			2.5 kbp	NODE_31		NODE_73	hypothetical protein	2
	NODE_9	191065
			2.0 kbp	NODE_32		rRNA_contigs	annotation
	NODE_11	142781				NODE_28	23S rRNA
			2.0 kbp	NODE_55		NODE_30	16S rRNA
	NODE_23	11221				NODE_34	16S rRNA
			1.2 kbp	NODE_73		NODE_35	16S rRNA
	NODE_26	4369				NODE_36	23S rRNA, 5S rRNA, tRNA
			1.5 kbp	NODE_38		NODE_40	16S rRNA
	NODE_27	3687				NODE_44	tRNA
			3.0 kb	NODE_73		NODE_45	tRNA
	NODE_25	4799				NODE_49	tRNA, 16S rRNA
			3.0 kb	NODE_31		NODE_68	23S rRNA, 16S rRNA
	NODE_18	31538				NODE_175	inter rRNA operons region
			3.0 kbp	NODE_38, 55
	NODE_5	357453
			1.5kbp	NODE_31
	NODE_6	306405
			2.0 kbp	NODE_32
	NODE_7	267624
			2.5 kbp	NODE_51
	NODE_3	512880
			8.0 kbp	rRNA_contigs
	NODE_22	12852
			2.5 kbp	NODE_42
	NODE_14	1155511
			15 kbp	NODE_31, rRNA x2
	NODE_21	15268
			2.0 kbp	NODE_42
	NODE_16	54024
			2.5 kbp	NODE_33
	NODE_13	116772
			16 kbp	rRNA_contigs x2
	NODE_19	31095
			2.5 kbp	NODE_33
	NODE_24	6571
			15 kbp	rRNA_contigs x2
	NODE_15	54649
			9.0 kbp	rRNA_contigs
	NODE_17	36940
			8.0 kbp	rRNA_contigs
	NODE_12	121027
			8.0 kbp	rRNA_contigs
	NODE_4	510848
Chr II	contig name	size	PCR fragment	repeat gene (contig)
	NODE_1	1042398
			2.5 kbp	NODE_31
	NODE_2	710788
			8.0 kbp	rRNA_contigs
	NODE_1	1042398
